# Organ-specific and conserved regulatory logic orchestrates gene expression in the embryonic mesothelium

**DOI:** 10.1101/2025.08.06.668886

**Authors:** Quang Minh Dang, Nicola Smart, Andia Nicole Redpath, Joaquim Miguel Vieira

**Affiliations:** Institute of Developmental and Regenerative Medicine, Department of Physiology, Anatomy & Genetics, University of Oxford, Oxford OX3 7TY, UK; High-Tech Center, Vinmec International Healthcare System, Hanoi, Vietnam; School of Cardiovascular & Metabolic Medicine & Sciences, King’s College London, London SE5 9NU, UK

## Abstract

The embryonic coelomic mesothelium undergoes epithelial-to-mesenchymal transition (EMT) to promote vascular growth and parenchymal development. A prominent example is the epicardium, which plays an essential role during heart development. Little is known about the mechanisms behind gene regulation in the coelomic mesothelium, or the organ-specific enhancer logic that endows specialization. Using gene regulatory network inference via multi-omic analysis, our study reveals *trans*- and *cis*-regulatory elements (CREs) that regulate mesothelial gene expression in three organs: heart, lung, and pancreas. We delineate pivotal transcription factors (TFs) and CREs specific to the epicardium, and show, in contrast, that the TF MAF orchestrates pan-mesothelial gene expression *via* conserved CREs, which are absent in non-mesothelial lineages. MAF may preserve mesothelial identity, evidenced by negative correlation with EMT and mouse-human conservation. Collectively, our work elucidates the regulatory logic behind cell type identity and leverages single-cell integration to gain insights into mammalian organ development.

**Highlights:**

- Coelomic mesothelia display distinct transcriptome linked to their morphogenic role
- Mesothelial markers associate with organ-specific *trans-* and *cis-*regulatory logic
- Pan-mesothelial gene regulatory mechanisms control canonical marker expression
- Integrating mouse and human datasets uncovers conserved dynamics of epicardial EMT
