## Supplementary Table 5 for "Organ-specific and conserved regulatory logic orchestrates gene expression in the embryonic mesothelium"

### Sheet: Sheet1
Table 5. Over-represented terms for TBX20 predicted target genes. Significant terms (adjusted p-value < 0.05) are shown.
GO terms	Genes comprising GO terms	adjusted_pvalue	qvalue
heart morphogenesis	Tbx20/Tnni1/Col11a1/Tnnt2/Pkp2/Zfpm1/Nedd4/Tnnc1/Thbs1/Smad7/Nphp3/Dicer1/Mybpc3/Zmpste24/Tek/Nrp1/Spry1	1.75978e-06	1.37266e-06
cardiac chamber development	Tbx20/Tnni1/Col11a1/Tnnt2/Pkp2/Zfpm1/Tnnc1/Smad7/Nphp3/Mybpc3/Zmpste24/Tek/Nrp1/Pcsk5	2.63276e-06	2.05359e-06
small GTPase mediated signal transduction	Rap2c/Ssx2ip/Adcyap1r1/Timp2/Adrb1/Rgl1/Rock2/Csf1/Arfgef3/Spry2/Arhgap5/Cd2ap/Dab2ip/Cdc42ep2/Col1a2/Cdh2/Nrp1/Spry1/Rhoq	4.53046e-06	3.53382e-06
cardiac muscle tissue morphogenesis	Tbx20/Tnni1/Col11a1/Tnnt2/Pkp2/Zfpm1/Tnnc1/Smad7/Mybpc3	8.36414e-06	6.52415e-06
Ras protein signal transduction	Rap2c/Ssx2ip/Timp2/Adrb1/Rgl1/Rock2/Csf1/Arfgef3/Spry2/Arhgap5/Dab2ip/Cdc42ep2/Col1a2/Cdh2/Nrp1/Spry1	2.29383e-05	1.78922e-05
muscle tissue morphogenesis	Tbx20/Tnni1/Col11a1/Tnnt2/Pkp2/Zfpm1/Tnnc1/Smad7/Mybpc3	2.66234e-05	2.07667e-05
cardiac chamber morphogenesis	Tbx20/Tnni1/Col11a1/Tnnt2/Pkp2/Zfpm1/Tnnc1/Smad7/Mybpc3/Tek/Nrp1	2.86043e-05	2.23118e-05
cell-substrate adhesion	Pkp2/Thbs1/Csf1/Cdh11/Col16a1/Slk/Dicer1/Itga1/Fbln2/Tek/Nrp1/Sdc4/Pcsk5/Whamm/Itgb5/Axl	2.86043e-05	2.23118e-05
ventricular cardiac muscle tissue development	Tnni1/Col11a1/Tnnt2/Pkp2/Tnnc1/Smad7/Mybpc3/Zmpste24	2.86043e-05	2.23118e-05
cell-matrix adhesion	Thbs1/Csf1/Cdh11/Col16a1/Slk/Dicer1/Itga1/Tek/Nrp1/Sdc4/Pcsk5/Whamm/Itgb5	2.86043e-05	2.23118e-05
regulation of cellular response to growth factor stimulus	Tbx20/Dcn/Fgf2/Chrdl1/Skil/Nedd4/Thbs1/Sap30l/Smad7/Spry2/Dab2ip/Tek/Nrp1/Spry1/Vasn	2.86043e-05	2.23118e-05
muscle organ morphogenesis	Tbx20/Tnni1/Col11a1/Tnnt2/Pkp2/Zfpm1/Tnnc1/Smad7/Mybpc3	2.86043e-05	2.23118e-05
cardiac muscle tissue development	Tbx20/Tnni1/Mylk3/Col11a1/Tnnt2/Fgf2/Pkp2/Zfpm1/Adrb1/Tnnc1/Smad7/Dicer1/Mybpc3/Zmpste24	2.86043e-05	2.23118e-05
response to transforming growth factor beta	Hpgd/Skil/Rock2/Col4a2/Thbs1/Sap30l/Smad7/Spry2/Col1a2/Kmt2a/Spry1/Vasn/Itgb5	5.31006e-05	4.14192e-05
striated muscle tissue development	Tbx20/Tnni1/Mylk3/Col11a1/Tnnt2/Fgf2/Pkp2/Zfpm1/Adrb1/Tnnc1/Smad7/Dicer1/Mybpc3/Zmpste24	5.98555e-05	4.66881e-05
negative regulation of cellular response to growth factor stimulus	Dcn/Chrdl1/Skil/Nedd4/Thbs1/Smad7/Spry2/Dab2ip/Spry1	6.03984e-05	4.71116e-05
ventricular cardiac muscle tissue morphogenesis	Tnni1/Col11a1/Tnnt2/Pkp2/Tnnc1/Smad7/Mybpc3	7.90582e-05	6.16665e-05
cardiac ventricle morphogenesis	Tbx20/Tnni1/Col11a1/Tnnt2/Pkp2/Tnnc1/Smad7/Mybpc3	7.90582e-05	6.16665e-05
mesenchyme development	Tbx20/Sema3d/Nedd4/Rock2/Taf10/Thbs1/Smad7/Dicer1/Spry2/Dab2ip/Cdh2/Nrp1/Spry1/Vasn	8.48513e-05	6.61852e-05
ameboidal-type cell migration	Pdlim1/Dcn/Fgf2/Akap12/Sema3d/Rock2/Thbs1/Dpp4/Dicer1/Arhgap5/Anxa3/Dab2ip/Cdh2/Tek/Nrp1/Sdc4/Akt1	8.61411e-05	6.71913e-05
extracellular matrix organization	Loxl1/Col11a1/Col4a2/Dpp4/Col16a1/Nphp3/Col4a1/Col1a2/Lcp1/Aplp1/Mmp23/Olfml2b/Col5a2/Angptl7	9.28769e-05	7.24453e-05
external encapsulating structure organization	Loxl1/Col11a1/Col4a2/Dpp4/Col16a1/Nphp3/Col4a1/Col1a2/Lcp1/Aplp1/Mmp23/Olfml2b/Col5a2/Angptl7	9.28769e-05	7.24453e-05
extracellular structure organization	Loxl1/Col11a1/Col4a2/Dpp4/Col16a1/Nphp3/Col4a1/Col1a2/Lcp1/Aplp1/Mmp23/Olfml2b/Col5a2/Angptl7	9.28769e-05	7.24453e-05
cardiac ventricle development	Tbx20/Tnni1/Col11a1/Tnnt2/Pkp2/Zfpm1/Tnnc1/Smad7/Mybpc3/Zmpste24	9.28769e-05	7.24453e-05
regulation of lens fiber cell differentiation	Fgf2/Spry2/Cdkn1b/Spry1	0.000124144	9.68339e-05
cellular response to transforming growth factor beta stimulus	Hpgd/Skil/Col4a2/Thbs1/Sap30l/Smad7/Spry2/Col1a2/Kmt2a/Spry1/Vasn/Itgb5	0.000157686	0.000122998
positive regulation of cell-matrix adhesion	Csf1/Col16a1/Dicer1/Tek/Nrp1/Sdc4/Pcsk5	0.000157686	0.000122998
regulation of cell-matrix adhesion	Thbs1/Csf1/Col16a1/Slk/Dicer1/Tek/Nrp1/Sdc4/Pcsk5	0.000157686	0.000122998
regulation of actin filament-based process	Mylk3/Tnnt2/Pkp2/Sptbn1/Adrb1/Rock2/Tnnc1/Rictor/Cd2ap/Cdc42ep2/Synpo/Nrp1/Sdc4/Csf1r/Whamm	0.000186961	0.000145832
cardiac muscle contraction	Tnni1/Tnnt2/Pkp2/Nppa/Adrb1/Tnnc1/Atp1b1/Smad7/Mybpc3	0.000215678	0.000168232
actin filament organization	Pdlim1/Tnnt2/Sptbn1/Rock2/Rictor/Cd2ap/Mical2/Cdc42ep2/Lcp1/Tagln2/Synpo/Nrp1/Sdc4/Rhoq/Whamm/Itgb5	0.000261912	0.000204295
regulation of endothelial cell migration	Dcn/Fgf2/Rock2/Thbs1/Dicer1/Anxa3/Dab2ip/Tek/Nrp1/Akt1	0.000261912	0.000204295
positive regulation of cell-substrate adhesion	Thbs1/Csf1/Col16a1/Dicer1/Fbln2/Tek/Nrp1/Sdc4/Pcsk5	0.000281871	0.000219863
positive regulation of supramolecular fiber organization	Mylk3/Rock2/Cdkn1b/Rictor/Cdc42ep2/Clip1/Synpo/Nrp1/Sdc4/Whamm	0.000332244	0.000259155
regulation of cell-substrate adhesion	Pkp2/Thbs1/Csf1/Col16a1/Slk/Dicer1/Fbln2/Tek/Nrp1/Sdc4/Pcsk5	0.000349547	0.000272651
regulation of small GTPase mediated signal transduction	Ssx2ip/Adcyap1r1/Timp2/Csf1/Arfgef3/Spry2/Cd2ap/Dab2ip/Cdh2/Nrp1/Spry1	0.000361841	0.000282241
positive regulation of endothelial cell migration	Fgf2/Rock2/Thbs1/Dicer1/Anxa3/Tek/Nrp1/Akt1	0.000361841	0.000282241
endothelial cell migration	Dcn/Fgf2/Rock2/Thbs1/Dpp4/Dicer1/Anxa3/Dab2ip/Tek/Nrp1/Akt1	0.00036488	0.000284612
negative regulation of vasculature development	Dcn/Rock2/Col4a2/Thbs1/Spry2/Dab2ip/Tek/Angptl7	0.00039275	0.000306351
positive regulation of cytoskeleton organization	Mylk3/Rock2/Cdkn1b/Rictor/Cdc42ep2/Clip1/Synpo/Nrp1/Sdc4/Whamm	0.000496278	0.000387104
negative regulation of ERBB signaling pathway	Nppa/Itga1/Gprc5a/Cadm1/Dab2ip	0.000515386	0.000402008
negative regulation of protein phosphorylation	Nppa/Dnajc10/Pkia/Smad7/Gprc5a/Cadm1/Spry2/Cdkn1b/Dab2ip/Sh3bp5/Spry1/Akt1/Prnp	0.000527071	0.000411123
focal adhesion assembly	Cdh11/Col16a1/Slk/Tek/Nrp1/Sdc4/Whamm	0.00064616	0.000504014
regulation of epithelial cell migration	Dcn/Fgf2/Rock2/Thbs1/Dicer1/Arhgap5/Anxa3/Dab2ip/Tek/Nrp1/Akt1	0.000666951	0.000520232
positive regulation of epithelial cell migration	Fgf2/Rock2/Thbs1/Dicer1/Arhgap5/Anxa3/Tek/Nrp1/Akt1	0.00066957	0.000522275
transforming growth factor beta receptor signaling pathway	Hpgd/Skil/Thbs1/Sap30l/Smad7/Spry2/Col1a2/Spry1/Vasn/Itgb5	0.00066957	0.000522275
mesenchymal cell differentiation	Tbx20/Sema3d/Rock2/Smad7/Dicer1/Spry2/Dab2ip/Cdh2/Nrp1/Spry1/Vasn	0.000724739	0.000565307
negative regulation of locomotion	Rap2c/Dcn/Fgf2/Stk26/Pkp2/Sema3d/Thbs1/Sap30l/Dpp4/Cdh11/Dab2ip/Nrp1/Akt1	0.000751004	0.000585794
lens fiber cell differentiation	Fgf2/Skil/Spry2/Cdkn1b/Spry1	0.000902267	0.000703782
actomyosin structure organization	Mylk3/Pdlim1/Tnnt2/Rock2/Epb41l2/Mybpc3/Synpo/Nrp1/Sdc4/Itgb5	0.00103193	0.00080492
eye development	Fgf2/Chrdl1/Skil/Man2a1/Spry2/Cdkn1b/Col4a1/Celf4/Nectin3/Tmem215/Nrp1/Spry1/Col5a2/Angptl7	0.00103193	0.00080492
negative regulation of phosphorylation	Nppa/Dnajc10/Pkia/Smad7/Gprc5a/Cadm1/Spry2/Cdkn1b/Dab2ip/Sh3bp5/Spry1/Akt1/Prnp	0.00103193	0.00080492
negative regulation of phosphorus metabolic process	Nppa/Dnajc10/Rock2/Pkia/Smad7/Gprc5a/Cadm1/Spry2/Cdkn1b/Dab2ip/Sh3bp5/Spry1/Akt1/Prnp	0.00103193	0.00080492
negative regulation of phosphate metabolic process	Nppa/Dnajc10/Rock2/Pkia/Smad7/Gprc5a/Cadm1/Spry2/Cdkn1b/Dab2ip/Sh3bp5/Spry1/Akt1/Prnp	0.00103193	0.00080492
endothelial cell proliferation	Fgf2/Thbs1/Enpep/Dicer1/Rictor/Tek/Pold4/Ang/Akt1	0.00103193	0.00080492
visual system development	Fgf2/Chrdl1/Skil/Man2a1/Spry2/Cdkn1b/Col4a1/Celf4/Nectin3/Tmem215/Nrp1/Spry1/Col5a2/Angptl7	0.00103193	0.00080492
granulocyte chemotaxis	Thbs1/Csf1/Dpp4/Lyst/Itga1/Ccl7/Rarres2/Csf1r	0.00104943	0.00081857
cell-substrate junction assembly	Cdh11/Col16a1/Slk/Tek/Nrp1/Sdc4/Whamm	0.00104943	0.00081857
sensory system development	Fgf2/Chrdl1/Skil/Man2a1/Spry2/Cdkn1b/Col4a1/Celf4/Nectin3/Tmem215/Nrp1/Spry1/Col5a2/Angptl7	0.00106597	0.000831473
muscle contraction	Tbx20/Gucy1a1/Tnni1/Tnnt2/Pkp2/Nppa/Adrb1/Rock2/Tnnc1/Atp1b1/Smad7/Mybpc3	0.00106597	0.000831473
striated muscle contraction	Tnni1/Tnnt2/Pkp2/Nppa/Adrb1/Tnnc1/Atp1b1/Smad7/Mybpc3	0.00106597	0.000831473
epithelial cell migration	Dcn/Fgf2/Rock2/Thbs1/Dpp4/Dicer1/Arhgap5/Anxa3/Dab2ip/Tek/Nrp1/Akt1	0.00117908	0.000919701
epithelium migration	Dcn/Fgf2/Rock2/Thbs1/Dpp4/Dicer1/Arhgap5/Anxa3/Dab2ip/Tek/Nrp1/Akt1	0.00123162	0.000960684
regulation of ERBB signaling pathway	Nppa/Itga1/Gprc5a/Cadm1/Spry2/Dab2ip	0.00123388	0.000962446
morphogenesis of a branching epithelium	Tbx20/Fgf2/Btbd7/Csf1/Dicer1/Spry2/Col4a1/Tek/Nrp1/Spry1	0.00123388	0.000962446
tissue migration	Dcn/Fgf2/Rock2/Thbs1/Dpp4/Dicer1/Arhgap5/Anxa3/Dab2ip/Tek/Nrp1/Akt1	0.00124727	0.000972887
cell-substrate junction organization	Cdh11/Col16a1/Slk/Tek/Nrp1/Sdc4/Whamm	0.00142262	0.00110966
branching morphogenesis of an epithelial tube	Tbx20/Fgf2/Csf1/Dicer1/Spry2/Col4a1/Tek/Nrp1/Spry1	0.00164801	0.00128547
protein localization to cell periphery	Pkp2/Sptbn1/Vamp5/Rock2/Atp1b1/Epb41l2/Nectin3/Cdh2/Clip1/Pkdcc/Rhoq/Akt1/Prnp	0.00164801	0.00128547
heart contraction	Tnni1/Tnnt2/Pkp2/Nppa/Adrb1/Tnnc1/Atp1b1/Smad7/Mybpc3/Zmpste24	0.00164801	0.00128547
fibroblast migration	Pdlim1/Fgf2/Akap12/Thbs1/Sdc4/Akt1	0.00166366	0.00129768
negative regulation of angiogenesis	Dcn/Rock2/Col4a2/Thbs1/Spry2/Dab2ip/Tek	0.00166366	0.00129768
positive regulation of phosphatidylinositol 3-kinase/protein kinase B signal transduction	Dcn/Fgf2/Nedd4/Thbs1/Spry2/Rictor/Tek/Csf1r/Axl	0.00166366	0.00129768
negative regulation of transmembrane receptor protein serine/threonine kinase signaling pathway	Tbx20/Chrdl1/Skil/Sap30l/Smad7/Spry2/Spry1/Vasn	0.00166366	0.00129768
transmembrane receptor protein serine/threonine kinase signaling pathway	Tbx20/Chrdl1/Hpgd/Sptbn1/Skil/Thbs1/Sap30l/Smad7/Spry2/Col1a2/Spry1/Vasn/Itgb5	0.00173797	0.00135564
negative regulation of blood vessel morphogenesis	Dcn/Rock2/Col4a2/Thbs1/Spry2/Dab2ip/Tek	0.00179395	0.00139931
regulation of endothelial cell proliferation	Fgf2/Thbs1/Dicer1/Rictor/Tek/Pold4/Ang/Akt1	0.00193052	0.00150583
regulation of Ras protein signal transduction	Ssx2ip/Timp2/Csf1/Arfgef3/Spry2/Dab2ip/Cdh2/Nrp1/Spry1	0.00199925	0.00155945
negative regulation of protein modification process	Nppa/Dnajc10/Rock2/Pkia/Smad7/Gprc5a/Cadm1/Spry2/Cdkn1b/Dab2ip/Sh3bp5/Spry1/Akt1/Prnp	0.0020141	0.00157103
morphogenesis of a branching structure	Tbx20/Fgf2/Btbd7/Csf1/Dicer1/Spry2/Col4a1/Tek/Nrp1/Spry1	0.00203679	0.00158873
positive regulation of macrophage chemotaxis	Thbs1/Csf1/Rarres2/Csf1r	0.00209166	0.00163153
heart process	Tnni1/Tnnt2/Pkp2/Nppa/Adrb1/Tnnc1/Atp1b1/Smad7/Mybpc3/Zmpste24	0.00219672	0.00171347
negative regulation of protein kinase activity	Nppa/Pkia/Gprc5a/Spry2/Cdkn1b/Dab2ip/Sh3bp5/Spry1/Akt1	0.00226644	0.00176786
cell junction assembly	Pkp2/Gap43/Rock2/Cdh11/Smad7/Col16a1/Slk/Cadm1/Fbxo45/Cdh2/Tek/Nrp1/Sdc4/Whamm	0.00226644	0.00176786
regulation of vasculature development	Dcn/Fgf2/Rock2/Col4a2/Thbs1/Spry2/Anxa3/Dab2ip/Tek/Nrp1/Angptl7	0.00253224	0.00197518
positive regulation of kinase activity	Fgf2/Thbs1/Csf1/Cdkn1b/Fzd8/Dab2ip/Tek/Sdc4/Csf1r/Axl/Ang/Akt1/Prnp	0.00253224	0.00197518
gland development	Fgf2/Socs2/Lbh/Btbd7/Taf10/Csf1/Man2a1/Nphp3/Zmpste24/Cadm1/Cdkn1b/Arhgap5/Nrp1/Igsf3	0.00260793	0.00203422
negative regulation of cell migration	Rap2c/Dcn/Fgf2/Stk26/Pkp2/Thbs1/Sap30l/Dpp4/Cdh11/Dab2ip/Akt1	0.00261513	0.00203984
negative regulation of transferase activity	Nppa/Pkia/Smad7/Gprc5a/Spry2/Cdkn1b/Dab2ip/Sh3bp5/Spry1/Akt1	0.0026258	0.00204816
regulation of fibroblast migration	Fgf2/Akap12/Thbs1/Sdc4/Akt1	0.00264545	0.00206349
protein localization to plasma membrane	Pkp2/Sptbn1/Vamp5/Rock2/Atp1b1/Nectin3/Cdh2/Pkdcc/Rhoq/Akt1/Prnp	0.0026764	0.00208763
regulation of muscle system process	Gucy1a1/Tnni1/Tnnt2/Pkp2/Nppa/Adrb1/Rock2/Tnnc1/Atp1b1/Smad7	0.0027703	0.00216088
phosphatidylinositol 3-kinase/protein kinase B signal transduction	Dcn/Fgf2/Nedd4/Thbs1/Spry2/Rictor/Dab2ip/Tek/Csf1r/Axl/Akt1	0.0027703	0.00216088
ERBB signaling pathway	Nppa/Itga1/Gprc5a/Cadm1/Spry2/Dab2ip/Akt1	0.00278738	0.00217419
regulation of muscle contraction	Gucy1a1/Tnnt2/Pkp2/Nppa/Adrb1/Tnnc1/Atp1b1/Smad7	0.00286862	0.00223757
granulocyte migration	Thbs1/Csf1/Dpp4/Lyst/Itga1/Ccl7/Rarres2/Csf1r	0.00286862	0.00223757
regulation of phosphatidylinositol 3-kinase/protein kinase B signal transduction	Dcn/Fgf2/Nedd4/Thbs1/Spry2/Rictor/Dab2ip/Tek/Csf1r/Axl	0.00290987	0.00226974
negative regulation of epidermal growth factor receptor signaling pathway	Nppa/Itga1/Gprc5a/Dab2ip	0.00316204	0.00246644
outflow tract morphogenesis	Tbx20/Zfpm1/Nedd4/Thbs1/Dicer1/Nrp1	0.00318711	0.002486
negative regulation of cell motility	Rap2c/Dcn/Fgf2/Stk26/Pkp2/Thbs1/Sap30l/Dpp4/Cdh11/Dab2ip/Akt1	0.00329991	0.00257398
positive regulation of focal adhesion assembly	Col16a1/Tek/Nrp1/Sdc4	0.00351705	0.00274335
lens development in camera-type eye	Fgf2/Skil/Spry2/Cdkn1b/Nectin3/Spry1	0.00372656	0.00290677
negative regulation of vascular endothelial growth factor signaling pathway	Dcn/Spry2/Dab2ip	0.00376991	0.00294059
negative regulation of kinase activity	Nppa/Pkia/Gprc5a/Spry2/Cdkn1b/Dab2ip/Sh3bp5/Spry1/Akt1	0.00383851	0.0029941
positive regulation of macrophage migration	Thbs1/Csf1/Rarres2/Csf1r	0.00385893	0.00301002
epithelial tube morphogenesis	Tbx20/Fgf2/Rock2/Csf1/Nphp3/Dicer1/Spry2/Col4a1/Tek/Nrp1/Sdc4/Spry1	0.00407627	0.00317955
negative regulation of transforming growth factor beta receptor signaling pathway	Skil/Sap30l/Smad7/Spry2/Spry1/Vasn	0.00425014	0.00331517
multicellular organism growth	Socs2/Ankrd11/Adrb1/Taf10/Csf1/Dicer1/Zmpste24/Siah1a/Pkdcc	0.00436171	0.0034022
cellular response to vascular endothelial growth factor stimulus	Dcn/Spry2/Dab2ip/Nrp1/Akt1	0.00470442	0.00366951
regulation of vascular endothelial growth factor receptor signaling pathway	Nedd4/Dab2ip/Tek/Nrp1	0.00472816	0.00368803
Rho protein signal transduction	Adrb1/Rock2/Arhgap5/Cdc42ep2/Col1a2/Cdh2/Nrp1	0.00480229	0.00374586
regulation of transforming growth factor beta receptor signaling pathway	Skil/Thbs1/Sap30l/Smad7/Spry2/Spry1/Vasn	0.00480229	0.00374586
regulation of developmental growth	Tbx20/Fgf2/Socs2/Adrb1/Sema3d/Csf1/Smad7/Zmpste24/Cdkn1b/Siah1a/Nrp1/Akt1	0.00481928	0.00375911
regulation of intracellular transport	Erlec1/Ice1/Tnnt2/Nedd4/Tnnc1/Pkia/Asph/Lcp1/Ifi27/Tek/Prnp	0.00486796	0.00379708
stem cell development	Fgf2/Sema3d/Dicer1/Cdh2/Msi2/Nrp1	0.0049728	0.00387886
regulation of macrophage chemotaxis	Thbs1/Csf1/Rarres2/Csf1r	0.0050483	0.00393775
regulation of epidermal growth factor receptor signaling pathway	Nppa/Itga1/Gprc5a/Spry2/Dab2ip	0.00506529	0.003951
negative regulation of small GTPase mediated signal transduction	Timp2/Spry2/Cd2ap/Dab2ip/Spry1	0.00506529	0.003951
regulation of cellular response to transforming growth factor beta stimulus	Skil/Thbs1/Sap30l/Smad7/Spry2/Spry1/Vasn	0.00516175	0.00402624
regulation of actin cytoskeleton organization	Mylk3/Sptbn1/Rock2/Rictor/Cd2ap/Cdc42ep2/Synpo/Nrp1/Sdc4/Csf1r/Whamm	0.00523443	0.00408293
negative regulation of cellular response to vascular endothelial growth factor stimulus	Dcn/Spry2/Dab2ip	0.00523568	0.0040839
regulation of focal adhesion assembly	Col16a1/Slk/Tek/Nrp1/Sdc4	0.00523568	0.0040839
regulation of cell-substrate junction assembly	Col16a1/Slk/Tek/Nrp1/Sdc4	0.00523568	0.0040839
positive regulation of cell-substrate junction organization	Col16a1/Tek/Nrp1/Sdc4	0.00529724	0.00413193
regulation of epithelial to mesenchymal transition	Tbx20/Smad7/Spry2/Dab2ip/Spry1/Vasn	0.00536389	0.00418391
calcium ion transmembrane transport	Fgf2/Adcyap1r1/Nppa/Adrb1/Tmem165/Atp1b1/Asph/Slc24a5/Sestd1/Akt1/Prnp	0.00536389	0.00418391
regulation of granulocyte chemotaxis	Thbs1/Csf1/Dpp4/Rarres2/Csf1r	0.00545632	0.00425601
regulation of chemotaxis	Fgf2/Sema3d/Thbs1/Csf1/Dpp4/Ccl7/Rarres2/Nrp1/Csf1r	0.00554673	0.00432653
negative regulation of epithelial to mesenchymal transition	Spry2/Dab2ip/Spry1/Vasn	0.00569111	0.00443915
respiratory tube development	Fgf2/Man2a1/Nphp3/Dicer1/Hs6st1/Spry2/Pkdcc/Spry1/Pcsk5	0.00594641	0.00463829
sodium ion export across plasma membrane	Slc4a4/Nppa/Atp1b1	0.00594641	0.00463829
positive regulation of endothelial cell proliferation	Fgf2/Dicer1/Rictor/Pold4/Ang/Akt1	0.00594641	0.00463829
epidermal growth factor receptor signaling pathway	Nppa/Itga1/Gprc5a/Spry2/Dab2ip/Akt1	0.00594641	0.00463829
regulation of heart contraction	Tnnt2/Pkp2/Nppa/Adrb1/Atp1b1/Smad7/Mybpc3/Zmpste24	0.00639184	0.00498573
regulation of angiogenesis	Dcn/Fgf2/Rock2/Col4a2/Thbs1/Spry2/Anxa3/Dab2ip/Tek/Nrp1	0.00667457	0.00520626
regulation of cell-substrate junction organization	Col16a1/Slk/Tek/Nrp1/Sdc4	0.00674777	0.00526336
postsynapse organization	Chrdl1/Gap43/Rock2/Cadm1/Dhx36/Cdh2/Nrp1/Akt1/Prnp	0.00677163	0.00528197
negative regulation of transmembrane transport	Nedd4/Thbs1/Sestd1/Cttnbp2nl/Stxbp3/Rhoq/Akt1	0.00677163	0.00528197
positive regulation of protein kinase activity	Fgf2/Thbs1/Csf1/Cdkn1b/Fzd8/Dab2ip/Sdc4/Csf1r/Ang/Akt1/Prnp	0.00692907	0.00540478
negative regulation of protein serine/threonine kinase activity	Nppa/Pkia/Spry2/Cdkn1b/Dab2ip/Spry1	0.00728302	0.00568086
regulation of calcium ion transmembrane transport	Adcyap1r1/Nppa/Adrb1/Atp1b1/Asph/Sestd1/Akt1/Prnp	0.00738658	0.00576164
regulation of protein tyrosine kinase activity	Rap2c/Gprc5a/Sh3bp5/Csf1r/Prnp	0.00738658	0.00576164
regulation of cardiac muscle contraction	Pkp2/Nppa/Adrb1/Atp1b1/Smad7	0.00782927	0.00610694
regulation of transmembrane receptor protein serine/threonine kinase signaling pathway	Tbx20/Chrdl1/Skil/Thbs1/Sap30l/Smad7/Spry2/Spry1/Vasn	0.00833225	0.00649928
cardiac atrium development	Tbx20/Tnnt2/Zfpm1/Nphp3	0.00842503	0.00657165
camera-type eye development	Fgf2/Skil/Man2a1/Spry2/Cdkn1b/Col4a1/Celf4/Nectin3/Nrp1/Spry1/Angptl7	0.0084523	0.00659292
response to metal ion	Tnnt2/Slc25a24/Plscr2/Tnnc1/Thbs1/Asph/Cdkn1b/Cybrd1/Akt1/Prnp	0.00850187	0.00663158
regulation of ATP-dependent activity	Tnnt2/Plscr2/Dnajc10/Tnnc1/Atp1b1	0.00859269	0.00670242
muscle organ development	Tbx20/Tnni1/Col11a1/Tnnt2/Pkp2/Skil/Zfpm1/Vamp5/Tnnc1/Smad7/Mybpc3	0.00865496	0.00675099
muscle system process	Tbx20/Gucy1a1/Tnni1/Tnnt2/Pkp2/Nppa/Adrb1/Rock2/Tnnc1/Atp1b1/Smad7/Mybpc3	0.00870139	0.00678721
regulation of blood circulation	Tnnt2/Pkp2/Nppa/Adrb1/Atp1b1/Smad7/Mybpc3/Zmpste24/Akt1	0.00961407	0.00749912
vascular endothelial growth factor signaling pathway	Dcn/Spry2/Dab2ip/Nrp1	0.00961407	0.00749912
positive regulation of protein-containing complex assembly	Ice1/Cdkn1b/Rictor/Dab2ip/Cdc42ep2/Lcp1/Clip1/Pcsk5	0.00961407	0.00749912
contractile actin filament bundle assembly	Pdlim1/Rock2/Synpo/Nrp1/Sdc4/Itgb5	0.00961407	0.00749912
stress fiber assembly	Pdlim1/Rock2/Synpo/Nrp1/Sdc4/Itgb5	0.00961407	0.00749912
epithelial to mesenchymal transition	Tbx20/Rock2/Smad7/Spry2/Dab2ip/Spry1/Vasn	0.0098594	0.00769048
positive regulation of chemotaxis	Fgf2/Thbs1/Csf1/Ccl7/Rarres2/Nrp1/Csf1r	0.0101592	0.00792432
cell chemotaxis	Fgf2/Thbs1/Csf1/Dpp4/Lyst/Itga1/Ccl7/Rarres2/Nrp1/Csf1r	0.0102375	0.00798542
regulation of supramolecular fiber organization	Mylk3/Sptbn1/Rock2/Cdkn1b/Rictor/Cdc42ep2/Clip1/Synpo/Nrp1/Sdc4/Whamm	0.0102375	0.00798542
long-chain fatty acid import into cell	Thbs1/Fabp3/Akt1	0.0102375	0.00798542
cerebral cortex development	Tacc1/Akirin2/Dicer1/Fbxo45/Dab2ip/Cdh2	0.0105885	0.00825922
branching involved in blood vessel morphogenesis	Tbx20/Col4a1/Tek/Nrp1	0.0107428	0.00837951
positive regulation of ATP-dependent activity	Tnnt2/Plscr2/Dnajc10/Atp1b1	0.0107428	0.00837951
respiratory system development	Fgf2/Man2a1/Nphp3/Dicer1/Hs6st1/Spry2/Pkdcc/Spry1/Hydin	0.0109506	0.0085416
peptidyl-threonine modification	Rock2/Tnks/Smad7/Spry2/Galnt1/Akt1	0.0112766	0.00879593
negative regulation of fibroblast growth factor receptor signaling pathway	Thbs1/Spry2/Spry1	0.0115375	0.00899945
calcium ion transport	Fgf2/Adcyap1r1/Nppa/Adrb1/Tmem165/Atp1b1/Asph/Zmpste24/Slc24a5/Sestd1/Akt1/Prnp	0.0121796	0.00950023
macrophage chemotaxis	Thbs1/Csf1/Rarres2/Csf1r	0.0123161	0.00960673
regulation of binding	Zfpm1/Tnks/Taf10/Mark3/Nphp3/Zmpste24/Fam220a/Spon1/Nsd1/Wapl/Akt1	0.0123938	0.00966736
regulation of epithelial cell differentiation	Fgf2/Rock2/Dicer1/Spry2/Cdkn1b/Spry1/Csf1r	0.0124319	0.00969705
peptidyl-serine modification	Rock2/Tnks/Smad7/Mark3/Spry2/Rictor/Galnt1/Nsd1/Tek/Akt1	0.0124458	0.00970787
regulation of protein serine/threonine kinase activity	Fgf2/Nppa/Pkia/Thbs1/Spry2/Cdkn1b/Fzd8/Dab2ip/Spry1/Akt1	0.0124458	0.00970787
actin filament bundle assembly	Pdlim1/Rock2/Lcp1/Synpo/Nrp1/Sdc4/Itgb5	0.0126396	0.00985906
actin filament bundle organization	Pdlim1/Rock2/Lcp1/Synpo/Nrp1/Sdc4/Itgb5	0.0137065	0.0106912
response to ischemia	Rock2/Csf1/Cpeb4/Csf1r	0.0137065	0.0106912
regulation of actin filament-based movement	Tnnt2/Pkp2/Adrb1/Tnnc1	0.0137065	0.0106912
regulation of macrophage migration	Thbs1/Csf1/Rarres2/Csf1r	0.0137065	0.0106912
cardiac septum development	Tbx20/Zfpm1/Smad7/Nphp3/Nrp1/Pcsk5	0.0140172	0.0109336
regulation of intracellular protein transport	Erlec1/Ice1/Pkia/Asph/Lcp1/Ifi27/Tek/Prnp	0.0141201	0.0110139
regulation of amide metabolic process	Rock2/Thbs1/Cnot6l/Dhx36/Spon1/Samd8/Cpeb4/Msi2/Aplp1/Ang/Akt1/Prnp	0.0143298	0.0111774
regulation of mononuclear cell migration	Thbs1/Csf1/Ccl7/Rarres2/Csf1r/Akt1	0.0143331	0.01118
renal system development	Fgf2/Enpep/Smad7/Nphp3/Zmpste24/Col4a1/Tek/Nrp1/Spry1/Pcsk5	0.0143331	0.01118
developmental growth involved in morphogenesis	Raph1/Sema3d/Csf1/Cadm1/Spry2/Nrp1/Spry1/Zfp568/Csf1r	0.0146428	0.0114216
sprouting angiogenesis	Fgf2/Thbs1/Tmem215/Tek/Nrp1/Akt1	0.0146949	0.0114622
vascular endothelial growth factor receptor signaling pathway	Nedd4/Dab2ip/Tek/Nrp1	0.0152672	0.0119086
pallium development	Tacc1/Akirin2/Dicer1/Fbxo45/Dab2ip/Cdh2/Csf1r	0.01531	0.011942
cyclic nucleotide biosynthetic process	Gucy1a1/Nppa/Adcy4	0.0155367	0.0121189
regulation of vascular endothelial growth factor signaling pathway	Dcn/Spry2/Dab2ip	0.0155367	0.0121189
regulation of multicellular organism growth	Socs2/Adrb1/Csf1/Zmpste24/Siah1a	0.0156709	0.0122235
forebrain development	Tacc1/Fgf2/Akirin2/Dicer1/Fbxo45/Dab2ip/Cdh2/Aplp1/Nrp1/Csf1r/Axl	0.0163089	0.0127211
regulation of striated muscle contraction	Pkp2/Nppa/Adrb1/Atp1b1/Smad7	0.0163089	0.0127211
leukocyte chemotaxis	Thbs1/Csf1/Dpp4/Lyst/Itga1/Ccl7/Rarres2/Csf1r	0.0163818	0.012778
cellular component assembly involved in morphogenesis	Mylk3/Tnnt2/Dicer1/Mybpc3/Agfg1/Tmf1	0.0163818	0.012778
cortical cytoskeleton organization	Rock2/Epb41l2/Synpo/Rhoq	0.0168392	0.0131348
atrial septum development	Tbx20/Zfpm1/Nphp3	0.0169271	0.0132034
lipid import into cell	Thbs1/Fabp3/Akt1	0.0169271	0.0132034
lung development	Fgf2/Man2a1/Nphp3/Dicer1/Hs6st1/Spry2/Pkdcc/Spry1	0.0172315	0.0134408
regulation of leukocyte chemotaxis	Thbs1/Csf1/Dpp4/Ccl7/Rarres2/Csf1r	0.0172315	0.0134408
negative regulation of protein localization	Erlec1/Rock2/Pkia/Mark3/Rab11fip1/Pkdcc/Rhoq/Akt1	0.0175264	0.0136708
cell migration involved in sprouting angiogenesis	Fgf2/Thbs1/Nrp1/Akt1	0.0175264	0.0136708
regulation of cellular response to vascular endothelial growth factor stimulus	Dcn/Spry2/Dab2ip	0.0185926	0.0145025
protein localization to lysosome	Ncoa4/Nedd4/Rock2/Akt1	0.0185926	0.0145025
vascular process in circulatory system	Gucy1a1/Mylk3/Nppa/Akap12/Adrb1/Rock2/Itga1/Akt1	0.0186227	0.014526
negative regulation of Ras protein signal transduction	Timp2/Spry2/Dab2ip/Spry1	0.0196981	0.0153648
viral life cycle	Plscr2/Nedd4/Dicer1/Nectin3/Oasl2/Nrp1/Pcsk5/Axl	0.0199124	0.015532
regulation of cell shape	Epb41l2/Zmpste24/Ccl7/Cdc42ep2/Rhoq/Csf1r	0.0199213	0.0155389
positive regulation of fibroblast migration	Akap12/Thbs1/Akt1	0.0203373	0.0158634
negative regulation of endothelial cell migration	Dcn/Fgf2/Thbs1/Dab2ip	0.0206428	0.0161017
myeloid leukocyte migration	Thbs1/Csf1/Dpp4/Lyst/Itga1/Ccl7/Rarres2/Csf1r	0.0210649	0.0164309
negative regulation of cytokine production	Zfpm1/Thbs1/Smad7/Dicer1/Cd2ap/Erbin/Xaf1/Axl/Prnp	0.0211565	0.0165024
regulation of MAP kinase activity	Fgf2/Nppa/Thbs1/Spry2/Fzd8/Dab2ip/Spry1	0.0213482	0.0166519
adherens junction organization	Pkp2/Cdh11/Smad7/Cdh2	0.0214107	0.0167007
positive regulation of blood vessel endothelial cell migration	Fgf2/Thbs1/Nrp1/Akt1	0.0214107	0.0167007
negative regulation of chemotaxis	Sema3d/Thbs1/Dpp4/Nrp1	0.0214107	0.0167007
mononuclear cell migration	Thbs1/Csf1/Ccl7/Cadm1/Rarres2/Csf1r/Akt1	0.0221986	0.0173153
protein hydroxylation	Plod2/Asph/P3h3	0.0242575	0.0189212
peptidyl-tyrosine phosphorylation	Rap2c/Gprc5a/Rictor/Sh3bp5/Pkdcc/Tek/Nrp1/Csf1r/Prnp	0.0243245	0.0189735
peptidyl-tyrosine modification	Rap2c/Gprc5a/Rictor/Sh3bp5/Pkdcc/Tek/Nrp1/Csf1r/Prnp	0.0250094	0.0195077
response to oxygen levels	Gucy1a1/Rock2/Dpp4/Atp1b1/Cpeb4/Tek/Vasn/Ang/Akt1	0.0250094	0.0195077
collagen fibril organization	Loxl1/Col11a1/Col1a2/Col5a2	0.0250094	0.0195077
negative regulation of MAP kinase activity	Nppa/Spry2/Dab2ip/Spry1	0.0250094	0.0195077
response to decreased oxygen levels	Rock2/Dpp4/Atp1b1/Cpeb4/Tek/Vasn/Ang/Akt1	0.025914	0.0202133
chemotaxis	Fgf2/Sema3d/Thbs1/Csf1/Dpp4/Lyst/Itga1/Ccl7/Rarres2/Nrp1/Csf1r	0.0269442	0.0210168
viral process	Plscr2/Nedd4/Dicer1/Nectin3/Oasl2/Nrp1/Csf1r/Pcsk5/Axl	0.0272722	0.0212727
taxis	Fgf2/Sema3d/Thbs1/Csf1/Dpp4/Lyst/Itga1/Ccl7/Rarres2/Nrp1/Csf1r	0.0276176	0.0215422
peptidyl-serine phosphorylation	Rock2/Tnks/Smad7/Mark3/Spry2/Rictor/Nsd1/Tek/Akt1	0.0281616	0.0219665
vascular endothelial cell proliferation	Fgf2/Enpep/Dicer1	0.028257	0.0220409
leukocyte migration	Thbs1/Csf1/Dpp4/Lyst/Itga1/Ccl7/Cadm1/Rarres2/Csf1r/Akt1	0.0285099	0.0222381
positive regulation of organ growth	Tbx20/Fgf2/Adrb1/Akt1	0.0287707	0.0224416
regulation of protein localization to cell periphery	Sptbn1/Epb41l2/Pkdcc/Rhoq/Akt1/Prnp	0.0287707	0.0224416
brown fat cell differentiation	Adrb1/Fabp3/Lama4/Rarres2	0.0300348	0.0234276
kidney development	Fgf2/Enpep/Smad7/Nphp3/Zmpste24/Tek/Nrp1/Spry1/Pcsk5	0.0300348	0.0234276
negative regulation of GTPase activity	Spry2/Dab2ip/Spry1	0.0300348	0.0234276
endothelial cell chemotaxis	Fgf2/Thbs1/Nrp1	0.0300348	0.0234276
positive regulation of adenylate cyclase activity	Timp2/Adrb1/Adcy4	0.0300348	0.0234276
vasodilation	Gucy1a1/Nppa/Adrb1/Itga1	0.0313127	0.0244243
regulation of peptidyl-serine phosphorylation	Smad7/Spry2/Rictor/Nsd1/Tek/Akt1	0.0317001	0.0247266
neutrophil homeostasis	Csf1/Csf1r/Axl	0.0325242	0.0253693
macrophage migration	Thbs1/Csf1/Rarres2/Csf1r	0.0326704	0.0254834
positive regulation of leukocyte chemotaxis	Thbs1/Csf1/Ccl7/Rarres2/Csf1r	0.0328723	0.0256409
regulation of ERK1 and ERK2 cascade	Fgf2/Akap12/Ccl7/Spry2/Dab2ip/Tek/Nrp1/Spry1/Csf1r	0.0335389	0.0261608
glycerolipid biosynthetic process	Fgf2/Socs2/Cish/Fabp3/Crls1/Pip4k2a/Ang	0.0338701	0.0264192
positive regulation of actin filament bundle assembly	Rock2/Synpo/Nrp1/Sdc4	0.0339205	0.0264585
regulation of actin filament organization	Sptbn1/Rock2/Rictor/Cdc42ep2/Synpo/Nrp1/Sdc4/Whamm	0.0339327	0.026468
regulation of GTPase activity	Arhgef26/Adrb1/Rgl1/Ccl7/Spry2/Rictor/Arhgap29/Dab2ip/Spry1	0.034294	0.0267498
embryonic digestive tract development	Rarres2/Pkdcc/Pcsk5	0.0343764	0.0268141
peptidyl-threonine phosphorylation	Rock2/Tnks/Smad7/Spry2/Akt1	0.0343764	0.0268141
regulation of actomyosin structure organization	Mylk3/Rock2/Synpo/Nrp1/Sdc4	0.0343764	0.0268141
positive regulation of developmental growth	Tbx20/Fgf2/Adrb1/Csf1/Smad7/Nrp1/Akt1	0.0345933	0.0269833
positive regulation of transmembrane transport	Adcyap1r1/Nppa/Adrb1/Atp1b1/Asph/Ifngr2/Rhoq/Akt1	0.0345933	0.0269833
establishment of protein localization to plasma membrane	Sptbn1/Vamp5/Nectin3/Pkdcc	0.0346353	0.027016
striated muscle cell differentiation	Mylk3/Tnnt2/Adrb1/Dicer1/Mybpc3/Zmpste24/Cdh2/Csf1r/Akt1	0.0346471	0.0270253
organ growth	Tbx20/Fgf2/Adrb1/Thbs1/Zmpste24/Spry2/Akt1	0.0349445	0.0272572
stem cell differentiation	Fgf2/Lbh/Sema3d/Dicer1/Dhx36/Cdh2/Msi2/Nrp1	0.0354069	0.0276179
phospholipid biosynthetic process	Fgf2/Socs2/Cish/Fabp3/Crls1/Samd8/Pip4k2a	0.0354069	0.0276179
cartilage development	Col11a1/Fgf2/Thbs1/Smad7/Dicer1/Zmpste24/Pkdcc	0.0354069	0.0276179
regulation of fibroblast growth factor receptor signaling pathway	Thbs1/Spry2/Spry1	0.0357563	0.0278904
cyclic purine nucleotide metabolic process	Gucy1a1/Nppa/Adcy4	0.0357563	0.0278904
glycerophospholipid biosynthetic process	Fgf2/Socs2/Cish/Fabp3/Crls1/Pip4k2a	0.0365115	0.0284795
regulation of membrane potential	Slc4a4/Dcn/Pkp2/Nppa/Adrb1/Nedd4/Atp1b1/Smad7/Zmpste24/Celf4/Akt1	0.0365115	0.0284795
endothelial cell development	Rap2c/Arhgef26/Rock2/Dicer1	0.0365115	0.0284795
transition between fast and slow fiber	Tnni1/Tnnc1	0.0365115	0.0284795
corticospinal tract morphogenesis	Cdh11/Fbxo45	0.0365115	0.0284795
muscle filament sliding	Tnnt2/Tnnc1	0.0365115	0.0284795
retinal cell programmed cell death	Fgf2/Tmem215	0.0365115	0.0284795
negative regulation of fatty acid transport	Thbs1/Akt1	0.0365115	0.0284795
cardiac atrium morphogenesis	Tbx20/Tnnt2/Zfpm1	0.0372803	0.0290792
cyclic nucleotide metabolic process	Gucy1a1/Nppa/Adcy4	0.0372803	0.0290792
positive regulation of phospholipase C activity	Fgf2/Adcyap1r1/Ang	0.0372803	0.0290792
regulation of cytosolic calcium ion concentration	Sv2b/Asph/Calb2/Synpo	0.0375801	0.029313
regulation of epithelial cell proliferation	Fgf2/Thbs1/Dicer1/Cdkn1b/Rictor/Dab2ip/Tek/Pold4/Ang/Akt1	0.039032	0.0304456
cardiac cell development	Mylk3/Adrb1/Dicer1/Zmpste24/Spry1	0.0404595	0.031559
regulation of protein localization to plasma membrane	Sptbn1/Pkdcc/Rhoq/Akt1/Prnp	0.0404595	0.031559
phospholipid metabolic process	Fgf2/Socs2/Cish/Lyst/Fabp3/Crls1/Samd8/Naaa/Pip4k2a	0.0406085	0.0316752
response to hypoxia	Rock2/Dpp4/Atp1b1/Tek/Vasn/Ang/Akt1	0.0418181	0.0326187
purine nucleotide biosynthetic process	Gucy1a1/Nppa/Gmpr/Nadk2/Oasl2/Ndufb4/Adcy4	0.0418181	0.0326187
regulation of calcium ion transport	Adcyap1r1/Nppa/Adrb1/Atp1b1/Asph/Sestd1/Akt1/Prnp	0.0418526	0.0326457
negative regulation of epithelial cell migration	Dcn/Fgf2/Thbs1/Dab2ip	0.0418526	0.0326457
positive regulation of protein localization to cell periphery	Sptbn1/Epb41l2/Akt1/Prnp	0.0418526	0.0326457
axis elongation	Spry2/Spry1/Zfp568	0.0418526	0.0326457
cGMP-mediated signaling	Gucy1a1/Nppa/Thbs1	0.0418526	0.0326457
retina vasculature morphogenesis in camera-type eye	Col4a1/Nrp1	0.0418623	0.0326532
collagen metabolic process	Dicer1/Col1a2/Mrc2/Mmp23/P3h3	0.0433722	0.0338309
ERK1 and ERK2 cascade	Fgf2/Akap12/Ccl7/Spry2/Dab2ip/Tek/Nrp1/Spry1/Csf1r	0.0442188	0.0344913
regulation of monoatomic cation transmembrane transport	Adcyap1r1/Nppa/Adrb1/Nedd4/Atp1b1/Asph/Sestd1/Akt1/Prnp	0.0442188	0.0344913
regulation of protein-containing complex assembly	Ice1/Sptbn1/Cdkn1b/Rictor/Dab2ip/Cdc42ep2/Lcp1/Clip1/Xaf1/Pcsk5	0.0442188	0.0344913
regulation of fatty acid transport	Thbs1/Fabp3/Akt1	0.0442188	0.0344913
establishment or maintenance of cell polarity	Pdlim1/Nphp3/Spry2/Rictor/Tek/Spry1/Rhoq	0.0458741	0.0357825
positive regulation of ERK1 and ERK2 cascade	Fgf2/Akap12/Ccl7/Spry2/Tek/Nrp1/Csf1r	0.0458741	0.0357825
regulation of mRNA metabolic process	Hnrnpa0/Khdrbs3/Ptbp3/Rock2/Dicer1/Cnot6l/Dhx36/Celf4	0.046192	0.0360304
positive regulation of cyclase activity	Timp2/Adrb1/Adcy4	0.046192	0.0360304
synapse maturation	Chrdl1/Rock2/Dab2ip	0.046192	0.0360304
regulation of cell migration involved in sprouting angiogenesis	Fgf2/Thbs1/Nrp1	0.046192	0.0360304
regulation of phospholipase C activity	Fgf2/Adcyap1r1/Ang	0.046192	0.0360304
regulation of amyloid-beta formation	Rock2/Spon1/Prnp	0.046192	0.0360304
purine-containing compound biosynthetic process	Gucy1a1/Nppa/Gmpr/Nadk2/Oasl2/Ndufb4/Adcy4	0.046192	0.0360304
canonical Wnt signaling pathway	Fgf2/Nppa/Tnks/Nphp3/Siah1a/Fzd8/Dab2ip/Cdh2	0.046192	0.0360304
cGMP biosynthetic process	Gucy1a1/Nppa	0.046192	0.0360304
long-chain fatty acid import across plasma membrane	Thbs1/Akt1	0.046192	0.0360304
negative regulation of vascular endothelial growth factor receptor signaling pathway	Nedd4/Dab2ip	0.046192	0.0360304
actin-myosin filament sliding	Tnnt2/Tnnc1	0.046192	0.0360304
response to macrophage colony-stimulating factor	Csf1/Csf1r	0.046192	0.0360304
cellular response to macrophage colony-stimulating factor stimulus	Csf1/Csf1r	0.046192	0.0360304
collagen-activated tyrosine kinase receptor signaling pathway	Col4a2/Col4a1	0.046192	0.0360304
macrophage proliferation	Csf1/Csf1r	0.046192	0.0360304
regulation of RNA stability	Hnrnpa0/Rock2/Dicer1/Cnot6l/Dhx36/Ang	0.0462863	0.036104
regulation of transporter activity	Nppa/Adrb1/Nedd4/Atp1b1/Asph/Ifngr2/Cttnbp2nl/Prnp	0.0470003	0.0366609
negative regulation of amide metabolic process	Rock2/Cnot6l/Dhx36/Spon1/Cpeb4/Ang/Prnp	0.0470926	0.0367329
Golgi to plasma membrane protein transport	Sptbn1/Vamp5/Pkdcc	0.0473631	0.0369439
positive regulation of lyase activity	Timp2/Adrb1/Adcy4	0.0473631	0.0369439
positive regulation of ion transmembrane transporter activity	Nppa/Adrb1/Atp1b1/Asph/Ifngr2	0.0479905	0.0374333
digestive tract development	Nphp3/Dicer1/Rarres2/Pkdcc/Pcsk5	0.0479905	0.0374333
negative regulation of developmental growth	Socs2/Adrb1/Sema3d/Cdkn1b/Nrp1	0.0479905	0.0374333
protein localization to vacuole	Ncoa4/Nedd4/Rock2/Akt1	0.0491948	0.0383727
regulation of cell junction assembly	Pkp2/Rock2/Col16a1/Slk/Tek/Nrp1/Sdc4	0.0491948	0.0383727
regulation of tube diameter	Gucy1a1/Nppa/Adrb1/Rock2/Itga1/Akt1	0.0495	0.0386107
blood vessel diameter maintenance	Gucy1a1/Nppa/Adrb1/Rock2/Itga1/Akt1	0.0495	0.0386107
proteasome-mediated ubiquitin-dependent protein catabolic process	Erlec1/Dnajc10/Akirin2/Ube2s/Cd2ap/Fbxo45/Siah1a/Znrf2/Rybp/Akt1	0.0495	0.0386107
regulation of tube size	Gucy1a1/Nppa/Adrb1/Rock2/Itga1/Akt1	0.050378	0.0392956
