## Supplementary Table 12 for "Organ-specific and conserved regulatory logic orchestrates gene expression in the embryonic mesothelium"

### Sheet: Sheet1
Table 11: GRN prediction output by SCENIC+ for analysis emcompassing E11.5, E13.5, and E17.5 epicardial cells. Regulons linked to the Msln promoter are shown.
Region	Gene	importance_R2G	rho_R2G	importance_x_rho	importance_x_abs_rho	TF	is_extended	eRegulon_name	Gene_signature_name	Region_signature_name	importance_TF2G	regulation	rho_TF2G	triplet_rank
chr17:25754189-25754690	Msln	0.0344475	0.848593	0.029232	0.029232	Nfe2l2	FALSE	Nfe2l2_direct_+/+	Nfe2l2_direct_+/+_(1468g)	Nfe2l2_direct_+/+_(2233r)	3.495	1	0.926209	7021
chr17:25754189-25754690	Msln	0.0344475	0.848593	0.029232	0.029232	Fos	FALSE	Fos_direct_+/+	Fos_direct_+/+_(1640g)	Fos_direct_+/+_(2485r)	3.17909	1	0.945763	8376
chr17:25754189-25754690	Mcrip2	0.0230317	0.0797132	0.00183593	0.00183593	Jun	FALSE	Jun_direct_+/+	Jun_direct_+/+_(2020g)	Jun_direct_+/+_(3314r)	0.842608	1	0.242139	50447
chr17:25754189-25754690	Rab40c	0.018321	0.172122	0.00315345	0.00315345	Junb	FALSE	Junb_direct_+/+	Junb_direct_+/+_(2278g)	Junb_direct_+/+_(3092r)	0.811276	1	0.325893	54857
chr17:25754189-25754690	Msln	0.0344475	0.848593	0.029232	0.029232	Jun	FALSE	Jun_direct_+/+	Jun_direct_+/+_(2020g)	Jun_direct_+/+_(3314r)	2.12599	1	0.928785	24669
chr17:25754189-25754690	Msln	0.0344475	0.848593	0.029232	0.029232	Atf3	FALSE	Atf3_direct_+/+	Atf3_direct_+/+_(1771g)	Atf3_direct_+/+_(2694r)	1.91114	1	0.953035	32437
chr17:25754189-25754690	Msln	0.0344475	0.848593	0.029232	0.029232	Jund	FALSE	Jund_direct_+/+	Jund_direct_+/+_(1785g)	Jund_direct_+/+_(2777r)	1.5693	1	0.949584	35256
chr17:25754189-25754690	Msln	0.0344475	0.848593	0.029232	0.029232	Junb	FALSE	Junb_direct_+/+	Junb_direct_+/+_(2278g)	Junb_direct_+/+_(3092r)	1.20167	1	0.93631	38324
chr17:25754189-25754690	Rab40c	0.018321	0.172122	0.00315345	0.00315345	Nfe2l2	FALSE	Nfe2l2_direct_+/+	Nfe2l2_direct_+/+_(1468g)	Nfe2l2_direct_+/+_(2233r)	1.25045	1	0.255727	57010
chr17:25754189-25754690	Msln	0.0344475	0.848593	0.029232	0.029232	Fosb	FALSE	Fosb_direct_+/+	Fosb_direct_+/+_(871g)	Fosb_direct_+/+_(1468r)	0.755796	1	0.877871	48387
chr17:25754189-25754690	Wdr24	0.0213526	0.187703	0.00400796	0.00400796	Nfe2l2	FALSE	Nfe2l2_direct_+/+	Nfe2l2_direct_+/+_(1468g)	Nfe2l2_direct_+/+_(2233r)	1.07809	1	0.242602	58043
chr17:25754189-25754690	Metrn	0.0232007	-0.42261	-0.00980486	0.00980486	Atf3	FALSE	Atf3_direct_-/-	Atf3_direct_-/-_(336g)	Atf3_direct_-/-_(468r)	1.04143	-1	-0.212877	55193
chr17:25754189-25754690	Metrn	0.0232007	-0.42261	-0.00980486	0.00980486	Jund	FALSE	Jund_direct_-/-	Jund_direct_-/-_(277g)	Jund_direct_-/-_(396r)	0.592974	-1	-0.219573	52726
chr17:25754189-25754690	Metrn	0.0232007	-0.42261	-0.00980486	0.00980486	Maf	FALSE	Maf_direct_-/-	Maf_direct_-/-_(264g)	Maf_direct_-/-_(309r)	2.10123	-1	-0.47531	35443
